# Identification of drugs for leukaemia differentiation therapy by network pharmacology

**DOI:** 10.1101/676106

**Authors:** Eleni G Christodoulou, Lin Ming Lee, Kian Leong Lee, Tsz Kan Fung, Eric So, Enrico Petretto, S. Tiong Ong, Owen JL Rackham

## Abstract

Acute leukaemias differ from their normal haematopoietic counterparts in their inability to differentiate. This phenomenon is thought to be the result of aberrant cellular reprogramming involving transcription factors (TFs). Here we leveraged on Mogrify, a network-based algorithm, to identify TFs and their gene regulatory networks that drive differentiation of the acute promyelocytic leukaemia (APL) cell line NB4 in response to ATRA (*all-trans* retinoic acid). We further integrated the detected TF regulatory networks with the Connectivity Map (CMAP) repository and recovered small molecule drugs which induce similar transcriptional changes. Our method outperformed standard approaches, retrieving ATRA as the top hit. Of the other drug hits, dimaprit and mebendazole enhanced ATRA-mediated differentiation in both parental NB4 and ATRA-resistant NB4-MR2 cells. Thus, we provide proof-of-principle of our network-based computational platform for drug discovery and repositioning in leukaemia differentiation therapy, which can be extended to other dysregulated disease states.
