## Supplementary Table 3 for "Identification of drugs for leukaemia differentiation therapy by network pharmacology"

### Sheet: gprof.DE.up
UP	Term ID	Term name	Term size	Overlap size	adjusted p-value
t=4h	GO:0034341	response to interferon-gamma	131	27	0.00016
	GO:0045576	mast cell activation	49	15	0.000627
	GO:0051607	defense response to virus	188	32	0.00109
	GO:0002474	antigen processing and presentation of peptide antigen via MHC class I	92	20	0.00325
	GO:0019885	antigen processing and presentation of endogenous peptide antigen via MHC class I	8	6	0.00424
	GO:0034340	response to type I interferon	73	16	0.0323
	GO:0043123	positive regulation of I-kappaB kinase/NF-kappaB signaling	164	26	0.047
t=12h
	GO:0051607	defense response to virus	185	62	1.28e-12
	GO:0034341	response to interferon-gamma	127	49	2.7e-12
	GO:0050663	cytokine secretion	158	51	2.68e-09
	GO:0030595	leukocyte chemotaxis	156	50	6.03e-09
	GO:0034340	response to type I interferon	72	31	1.66e-08
	GO:0097529	myeloid leukocyte migration	131	44	2.12e-08
	GO:1903555	regulation of tumor necrosis factor superfamily cytokine production	95	34	7.17e-07
	GO:0032675	regulation of interleukin-6 production	94	33	2.33e-06
	GO:0032611	interleukin-1 beta production	55	24	2.87e-06
	GO:0045576	mast cell activation	51	21	0.00011
	GO:0043901	negative regulation of multi-organism process	140	39	0.000126
	GO:0008154	actin polymerization or depolymerization	165	43	0.00022
	GO:0002431	Fc receptor mediated stimulatory signaling pathway	73	25	0.00044
	GO:0007229	integrin-mediated signaling pathway	88	28	0.00048
	GO:0043303	mast cell degranulation	40	17	0.00124
	GO:0038094	Fc-gamma receptor signaling pathway	72	24	0.00137
	GO:0038096	Fc-gamma receptor signaling pathway involved in phagocytosis	68	23	0.00175
	GO:0002685	regulation of leukocyte migration	134	35	0.00324
	GO:0050670	regulation of lymphocyte proliferation	166	40	0.00546
	GO:0050866	negative regulation of cell activation	143	36	0.00589
	GO:0008064	regulation of actin polymerization or depolymerization	144	36	0.00702
	GO:0002474	antigen processing and presentation of peptide antigen via MHC class I	90	26	0.0101
	GO:0045123	cellular extravasation	41	16	0.0105
	GO:0045765	regulation of angiogenesis	186	42	0.0181
	GO:0010529	negative regulation of transposition	12	8	0.0215
	GO:0022409	positive regulation of cell-cell adhesion	200	44	0.0225
	GO:0002576	platelet degranulation	112	29	0.031
	GO:0010950	positive regulation of endopeptidase activity	130	32	0.0348
	GO:0042742	defense response to bacterium	154	36	0.0358
	GO:0051092	positive regulation of NF-kappaB transcription factor activity	125	31	0.0403
	GO:0030168	platelet activation	137	33	0.0418
	GO:0071216	cellular response to biotic stimulus	168	38	0.0467
	GO:0070383	DNA cytosine deamination	5	5	0.0469
	GO:0002221	pattern recognition receptor signaling pathway	156	36	0.0484
t=24h
	GO:0071346	cellular response to interferon-gamma	109	45	9.18e-14
	GO:0051607	defense response to virus	185	60	5.08e-13
	GO:0034340	response to type I interferon	74	35	1.76e-12
	GO:0043901	negative regulation of multi-organism process	137	44	7.54e-09
	GO:0006909	phagocytosis	200	52	6.24e-07
	GO:0048525	negative regulation of viral process	78	29	7.52e-07
	GO:0032611	interleukin-1 beta production	56	23	5.26e-06
	GO:0002474	antigen processing and presentation of peptide antigen via MHC class I	92	30	1.41e-05
	GO:1903555	regulation of tumor necrosis factor superfamily cytokine production	97	30	5.6e-05
	GO:0030595	leukocyte chemotaxis	155	40	8.91e-05
	GO:0050663	cytokine secretion	157	40	0.000131
	GO:0032675	regulation of interleukin-6 production	91	28	0.000184
	GO:0097529	myeloid leukocyte migration	131	35	0.000248
	GO:0008154	actin polymerization or depolymerization	169	41	0.000385
	GO:0050729	positive regulation of inflammatory response	80	25	0.000651
	GO:0002431	Fc receptor mediated stimulatory signaling pathway	73	23	0.00165
	GO:0045576	mast cell activation	49	18	0.00213
	GO:0002483	antigen processing and presentation of endogenous peptide antigen	8	7	0.00224
	GO:0002221	pattern recognition receptor signaling pathway	151	36	0.00336
	GO:0070663	regulation of leukocyte proliferation	177	40	0.00387
	GO:0038094	Fc-gamma receptor signaling pathway	72	22	0.00511
	GO:0045730	respiratory burst	26	12	0.00872
	GO:1901136	carbohydrate derivative catabolic process	151	35	0.00928
	GO:0008064	regulation of actin polymerization or depolymerization	145	34	0.00968
	GO:0030168	platelet activation	135	32	0.0144
	GO:0042742	defense response to bacterium	150	34	0.0213
	GO:0002576	platelet degranulation	107	27	0.0222
	GO:0045637	regulation of myeloid cell differentiation	198	41	0.0289
	GO:0042089	cytokine biosynthetic process	91	24	0.0308
	GO:0009311	oligosaccharide metabolic process	43	15	0.0359
t=72h
	GO:0034341	response to interferon-gamma	131	85	1.5e-18
	GO:0034340	response to type I interferon	81	58	3.82e-15
	GO:0002221	pattern recognition receptor signaling pathway	155	84	1.72e-11
	GO:0030595	leukocyte chemotaxis	162	86	4.11e-11
	GO:0097529	myeloid leukocyte migration	135	75	8.31e-11
	GO:0060759	regulation of response to cytokine stimulus	145	78	2.65e-10
	GO:0043901	negative regulation of multi-organism process	141	76	4.75e-10
	GO:0051092	positive regulation of NF-kappaB transcription factor activity	121	68	6.07e-10
	GO:0071216	cellular response to biotic stimulus	172	87	1.09e-09
	GO:0038093	Fc receptor signaling pathway	176	87	5.63e-09
	GO:0002431	Fc receptor mediated stimulatory signaling pathway	74	47	6.99e-09
	GO:0048525	negative regulation of viral process	77	48	1.12e-08
	GO:0043123	positive regulation of I-kappaB kinase/NF-kappaB signaling	167	83	1.24e-08
	GO:0002474	antigen processing and presentation of peptide antigen via MHC class I	90	52	9.19e-08
	GO:0032606	type I interferon production	113	61	1.01e-07
	GO:0038096	Fc-gamma receptor signaling pathway involved in phagocytosis	69	43	1.46e-07
	GO:0032944	regulation of mononuclear cell proliferation	177	83	5.35e-07
	GO:0033209	tumor necrosis factor-mediated signaling pathway	155	75	6.39e-07
	GO:0002703	regulation of leukocyte mediated immunity	142	70	8.83e-07
	GO:1903039	positive regulation of leukocyte cell-cell adhesion	185	85	1.17e-06
	GO:0050851	antigen receptor-mediated signaling pathway	195	88	1.8e-06
	GO:0050663	cytokine secretion	164	77	2.2e-06
	GO:0032612	interleukin-1 production	66	40	2.24e-06
	GO:0007033	vacuole organization	142	69	2.59e-06
	GO:0043300	regulation of leukocyte degranulation	37	27	2.85e-06
	GO:0042590	antigen processing and presentation of exogenous peptide antigen via MHC class I	72	42	4.52e-06
	GO:0045576	mast cell activation	51	33	5.95e-06
	GO:0071706	tumor necrosis factor superfamily cytokine production	98	52	5.97e-06
	GO:0050777	negative regulation of immune response	106	55	6.17e-06
	GO:0042107	cytokine metabolic process	101	53	7.08e-06
	GO:0045071	negative regulation of viral genome replication	49	32	7.36e-06
	GO:0097191	extrinsic apoptotic signaling pathway	188	84	7.8e-06
	GO:0051806	entry into cell of other organism involved in symbiotic interaction	121	60	1.16e-05
	GO:0002699	positive regulation of immune effector process	152	71	1.28e-05
	GO:0032722	positive regulation of chemokine production	43	29	1.32e-05
	GO:0002460	adaptive immune response based on somatic recombination of immune receptors built from immunoglobulin superfamily domains	196	86	1.48e-05
	GO:0002573	myeloid leukocyte differentiation	166	75	2.94e-05
	GO:1902107	positive regulation of leukocyte differentiation	118	58	3.13e-05
	GO:0008154	actin polymerization or depolymerization	167	75	4.04e-05
	GO:0002695	negative regulation of leukocyte activation	133	63	4.66e-05
	GO:0002685	regulation of leukocyte migration	142	66	5.53e-05
	GO:0045637	regulation of myeloid cell differentiation	199	85	8.18e-05
	GO:0046634	regulation of alpha-beta T cell activation	70	39	9.78e-05
	GO:0002698	negative regulation of immune effector process	91	47	0.000104
	GO:0043112	receptor metabolic process	143	65	0.000202
	GO:0050730	regulation of peptidyl-tyrosine phosphorylation	188	80	0.000247
	GO:0042098	T cell proliferation	157	69	0.000413
	GO:0007229	integrin-mediated signaling pathway	89	45	0.000447
	GO:0016482	cytosolic transport	134	61	0.000464
	GO:0050729	positive regulation of inflammatory response	87	44	0.000603
	GO:0002831	regulation of response to biotic stimulus	104	50	0.000729
	GO:0002819	regulation of adaptive immune response	124	57	0.000769
	GO:0048010	vascular endothelial growth factor receptor signaling pathway	85	43	0.000813
	GO:2000116	regulation of cysteine-type endopeptidase activity	199	82	0.000895
	GO:0006826	iron ion transport	54	31	0.000951
	GO:0007032	endosome organization	72	38	0.000958
	GO:0008360	regulation of cell shape	131	59	0.00114
	GO:0002449	lymphocyte mediated immunity	188	78	0.00123
	GO:0032635	interleukin-6 production	100	48	0.00132
	GO:0043303	mast cell degranulation	40	25	0.00136
	GO:0002688	regulation of leukocyte chemotaxis	89	44	0.00137
	GO:0070555	response to interleukin-1	92	45	0.00151
	GO:0070374	positive regulation of ERK1 and ERK2 cascade	138	61	0.00163
	GO:0030100	regulation of endocytosis	193	79	0.00199
	GO:0010950	positive regulation of endopeptidase activity	130	58	0.00208
	GO:0008064	regulation of actin polymerization or depolymerization	145	63	0.00225
	GO:0030217	T cell differentiation	198	80	0.00315
	GO:0007030	Golgi organization	103	48	0.00388
	GO:0002285	lymphocyte activation involved in immune response	141	61	0.00394
	GO:0043620	regulation of DNA-templated transcription in response to stress	115	52	0.00457
	GO:0038061	NIK/NF-kappaB signaling	115	52	0.00457
	GO:0045123	cellular extravasation	42	25	0.00497
	GO:0032615	interleukin-12 production	47	27	0.00516
	GO:0046165	alcohol biosynthetic process	110	50	0.00591
	GO:0042116	macrophage activation	55	30	0.0063
	GO:0031348	negative regulation of defense response	134	58	0.00686
	GO:0097028	dendritic cell differentiation	38	23	0.00848
	GO:0071887	leukocyte apoptotic process	86	41	0.0106
	GO:0050868	negative regulation of T cell activation	89	42	0.0113
	GO:0048771	tissue remodeling	121	53	0.0118
	GO:0032869	cellular response to insulin stimulus	173	70	0.0131
	GO:0007034	vacuolar transport	110	49	0.0149
	GO:0042742	defense response to bacterium	152	63	0.015
	GO:0034113	heterotypic cell-cell adhesion	39	23	0.0158
	GO:0042100	B cell proliferation	76	37	0.0165
	GO:0019883	antigen processing and presentation of endogenous antigen	11	10	0.0183
	GO:0072512	trivalent inorganic cation transport	37	22	0.0207
	GO:0016126	sterol biosynthetic process	64	32	0.0336
	GO:0032677	regulation of interleukin-8 production	56	29	0.0353
	GO:0006968	cellular defense response	51	27	0.0408
	GO:0002367	cytokine production involved in immune response	73	35	0.044
	GO:0070304	positive regulation of stress-activated protein kinase signaling cascade	123	52	0.0482
	GO:1904018	positive regulation of vasculature development	123	52	0.0482
	GO:0030968	endoplasmic reticulum unfolded protein response	123	52	0.0482
t=120h
	GO:0034341	response to interferon-gamma	133	94	8.2e-18
	GO:0007033	vacuole organization	143	93	8.34e-14
	GO:0051607	defense response to virus	199	117	6.78e-13
	GO:0043901	negative regulation of multi-organism process	144	90	1.02e-11
	GO:0016482	cytosolic transport	135	85	3.13e-11
	GO:0016241	regulation of macroautophagy	155	94	3.85e-11
	GO:0034340	response to type I interferon	79	57	1.13e-10
	GO:0043123	positive regulation of I-kappaB kinase/NF-kappaB signaling	169	99	1.76e-10
	GO:0030595	leukocyte chemotaxis	165	97	2.31e-10
	GO:0002221	pattern recognition receptor signaling pathway	161	95	3.02e-10
	GO:0007034	vacuolar transport	111	72	3.57e-10
	GO:0097529	myeloid leukocyte migration	139	84	1.23e-09
	GO:0071216	cellular response to biotic stimulus	175	98	9.99e-09
	GO:0051092	positive regulation of NF-kappaB transcription factor activity	127	76	3.06e-08
	GO:0007032	endosome organization	72	50	4.05e-08
	GO:0038093	Fc receptor signaling pathway	175	96	8.05e-08
	GO:0060759	regulation of response to cytokine stimulus	145	83	9.23e-08
	GO:0010508	positive regulation of autophagy	92	59	1.08e-07
	GO:0043903	regulation of symbiosis, encompassing mutualism through parasitism	195	104	1.19e-07
	GO:0071706	tumor necrosis factor superfamily cytokine production	103	64	1.26e-07
	GO:1903708	positive regulation of hemopoiesis	152	85	2.81e-07
	GO:0002831	regulation of response to biotic stimulus	100	62	2.85e-07
	GO:0002431	Fc receptor mediated stimulatory signaling pathway	73	49	4.28e-07
	GO:0002474	antigen processing and presentation of peptide antigen via MHC class I	91	57	8.85e-07
	GO:0070663	regulation of leukocyte proliferation	189	99	1.27e-06
	GO:0002573	myeloid leukocyte differentiation	168	90	1.68e-06
	GO:0008154	actin polymerization or depolymerization	169	90	2.52e-06
	GO:0051701	interaction with host	189	98	3.15e-06
	GO:0038096	Fc-gamma receptor signaling pathway involved in phagocytosis	68	45	4.69e-06
	GO:0032635	interleukin-6 production	105	62	4.76e-06
	GO:0002460	adaptive immune response based on somatic recombination of immune receptors built from immunoglobulin superfamily domains	200	101	1.13e-05
	GO:0002685	regulation of leukocyte migration	144	78	1.14e-05
	GO:0050663	cytokine secretion	169	88	1.63e-05
	GO:0032606	type I interferon production	115	65	2.27e-05
	GO:0007030	Golgi organization	104	60	2.91e-05
	GO:0030100	regulation of endocytosis	196	98	3.64e-05
	GO:0006986	response to unfolded protein	164	85	3.85e-05
	GO:0006892	post-Golgi vesicle-mediated transport	92	54	6.73e-05
	GO:0097191	extrinsic apoptotic signaling pathway	193	96	7.04e-05
	GO:0045071	negative regulation of viral genome replication	49	34	7.04e-05
	GO:0002695	negative regulation of leukocyte activation	139	74	7.37e-05
	GO:0042590	antigen processing and presentation of exogenous peptide antigen via MHC class I	73	45	0.000121
	GO:0002286	T cell activation involved in immune response	82	49	0.000131
	GO:0048771	tissue remodeling	118	64	0.000244
	GO:0008064	regulation of actin polymerization or depolymerization	147	76	0.000244
	GO:0090174	organelle membrane fusion	141	73	0.0004
	GO:0032611	interleukin-1 beta production	58	37	0.000514
	GO:0006888	ER to Golgi vesicle-mediated transport	177	87	0.000593
	GO:0050852	T cell receptor signaling pathway	160	80	0.000718
	GO:0050729	positive regulation of inflammatory response	90	51	0.000752
	GO:0097352	autophagosome maturation	34	25	0.000806
	GO:0043433	negative regulation of sequence-specific DNA binding transcription factor activity	121	64	0.00082
	GO:0070423	nucleotide-binding oligomerization domain containing signaling pathway	36	26	0.000845
	GO:0061912	selective autophagy	40	28	0.000865
	GO:0032637	interleukin-8 production	61	38	0.000869
	GO:0033209	tumor necrosis factor-mediated signaling pathway	161	80	0.000997
	GO:2000116	regulation of cysteine-type endopeptidase activity	200	95	0.00128
	GO:2000377	regulation of reactive oxygen species metabolic process	137	70	0.00135
	GO:0002688	regulation of leukocyte chemotaxis	89	50	0.0014
	GO:0006885	regulation of pH	89	50	0.0014
	GO:0002367	cytokine production involved in immune response	73	43	0.00144
	GO:0000186	activation of MAPKK activity	49	32	0.00153
	GO:0032615	interleukin-12 production	49	32	0.00153
	GO:0030833	regulation of actin filament polymerization	130	67	0.00155
	GO:0043112	receptor metabolic process	145	73	0.00164
	GO:0032722	positive regulation of chemokine production	45	30	0.00175
	GO:0070304	positive regulation of stress-activated protein kinase signaling cascade	121	63	0.00207
	GO:0072384	organelle transport along microtubule	67	40	0.00216
	GO:0031669	cellular response to nutrient levels	164	80	0.00258
	GO:0070372	regulation of ERK1 and ERK2 cascade	200	94	0.00263
	GO:0032869	cellular response to insulin stimulus	177	85	0.00278
	GO:0002526	acute inflammatory response	127	65	0.00309
	GO:0048010	vascular endothelial growth factor receptor signaling pathway	84	47	0.00349
	GO:0030168	platelet activation	140	70	0.00377
	GO:0019883	antigen processing and presentation of endogenous antigen	11	11	0.005
	GO:0046634	regulation of alpha-beta T cell activation	71	41	0.00531
	GO:0030641	regulation of cellular pH	85	47	0.00548
	GO:0045621	positive regulation of lymphocyte differentiation	78	44	0.00552
	GO:0050777	negative regulation of immune response	114	59	0.00582
	GO:0007160	cell-matrix adhesion	177	84	0.00583
	GO:1905897	regulation of response to endoplasmic reticulum stress	69	40	0.00614
	GO:0050868	negative regulation of T cell activation	90	49	0.00616
	GO:0042098	T cell proliferation	162	78	0.00656
	GO:0002699	positive regulation of immune effector process	152	74	0.00695
	GO:0002703	regulation of leukocyte mediated immunity	147	72	0.00711
	GO:0042107	cytokine metabolic process	100	53	0.0073
	GO:0002449	lymphocyte mediated immunity	196	91	0.00731
	GO:0070059	intrinsic apoptotic signaling pathway in response to endoplasmic reticulum stress	56	34	0.00808
	GO:1903039	positive regulation of leukocyte cell-cell adhesion	199	92	0.00809
	GO:0071887	leukocyte apoptotic process	86	47	0.00847
	GO:0002819	regulation of adaptive immune response	125	63	0.00864
	GO:0010950	positive regulation of endopeptidase activity	130	65	0.00867
	GO:0002698	negative regulation of immune effector process	96	51	0.0101
	GO:0001782	B cell homeostasis	29	21	0.0106
	GO:1902115	regulation of organelle assembly	139	68	0.0138
	GO:0006826	iron ion transport	55	33	0.0161
	GO:0070555	response to interleukin-1	95	50	0.0176
	GO:0097300	programmed necrotic cell death	40	26	0.019
	GO:0008360	regulation of cell shape	135	66	0.0192
	GO:0001776	leukocyte homeostasis	79	43	0.0246
	GO:0045576	mast cell activation	54	32	0.0316
	GO:0042990	regulation of transcription factor import into nucleus	82	44	0.0317
	GO:0046578	regulation of Ras protein signal transduction	192	87	0.0381
	GO:0002262	myeloid cell homeostasis	122	60	0.0382
	GO:0031348	negative regulation of defense response	135	65	0.0417
	GO:0007229	integrin-mediated signaling pathway	90	47	0.0424
	GO:0006903	vesicle targeting	78	42	0.0438
