## Supplementary Table 4 for "Identification of drugs for leukaemia differentiation therapy by network pharmacology"

### Sheet: gprof.DE.down
DOWN
t=4h	Term ID	Term name	Term size	Overlap size	adjusted p-value
	GO:0048640	negative regulation of developmental growth	73	23	0.000128
	GO:0042274	ribosomal small subunit biogenesis	70	22	0.000261
	GO:0045444	fat cell differentiation	171	37	0.000994
	GO:0042273	ribosomal large subunit biogenesis	69	20	0.00409
	GO:1905039	carboxylic acid transmembrane transport	86	22	0.0125
	GO:0000466	maturation of 5.8S rRNA from tricistronic rRNA transcript (SSU-rRNA, 5.8S rRNA, LSU-rRNA)	19	9	0.0351
	GO:1902475	L-alpha-amino acid transmembrane transport	33	12	0.0375
t=12h
	GO:0050658	RNA transport	181	84	7.3e-17
	GO:0050657	nucleic acid transport	181	84	7.3e-17
	GO:0140053	mitochondrial gene expression	136	67	9.43e-15
	GO:0006399	tRNA metabolic process	183	81	1.22e-14
	GO:0009451	RNA modification	127	62	2.91e-13
	GO:0006405	RNA export from nucleus	132	63	6.74e-13
	GO:0071166	ribonucleoprotein complex localization	124	60	1.53e-12
	GO:0070125	mitochondrial translational elongation	84	45	5.51e-11
	GO:0006415	translational termination	100	50	7.59e-11
	GO:0030490	maturation of SSU-rRNA	52	32	1.76e-09
	GO:0042273	ribosomal large subunit biogenesis	69	36	5.83e-08
	GO:0000460	maturation of 5.8S rRNA	31	22	1.05e-07
	GO:1904874	positive regulation of telomerase RNA localization to Cajal body	15	14	4.63e-07
	GO:1900034	regulation of cellular response to heat	76	35	8.54e-06
	GO:0070585	protein localization to mitochondrion	180	62	2.45e-05
	GO:0043487	regulation of RNA stability	145	53	2.82e-05
	GO:0000959	mitochondrial RNA metabolic process	35	21	2.96e-05
	GO:0043488	regulation of mRNA stability	137	50	7.62e-05
	GO:0000469	cleavage involved in rRNA processing	23	16	7.7e-05
	GO:0043484	regulation of RNA splicing	104	41	0.000107
	GO:0010501	RNA secondary structure unwinding	43	23	0.000121
	GO:0043039	tRNA aminoacylation	53	26	0.00017
	GO:0000387	spliceosomal snRNP assembly	38	21	0.000217
	GO:0048024	regulation of mRNA splicing, via spliceosome	67	30	0.000238
	GO:0006446	regulation of translational initiation	74	32	0.000247
	GO:1904816	positive regulation of protein localization to chromosome, telomeric region	11	10	0.000406
	GO:1904869	regulation of protein localization to Cajal body	8	8	0.0015
	GO:0006353	DNA-templated transcription, termination	106	39	0.00185
	GO:0010822	positive regulation of mitochondrion organization	156	51	0.00288
	GO:0007004	telomere maintenance via telomerase	67	28	0.00347
	GO:1903312	negative regulation of mRNA metabolic process	67	28	0.00347
	GO:0006997	nucleus organization	137	46	0.00409
	GO:0061077	chaperone-mediated protein folding	61	26	0.00519
	GO:0042255	ribosome assembly	61	26	0.00519
	GO:0006984	ER-nucleus signaling pathway	44	21	0.00529
	GO:0035194	posttranscriptional gene silencing by RNA	114	40	0.00543
	GO:2000232	regulation of rRNA processing	7	7	0.00881
	GO:2000278	regulation of DNA biosynthetic process	95	34	0.0183
	GO:0006360	transcription from RNA polymerase I promoter	61	25	0.0187
	GO:1903364	positive regulation of cellular protein catabolic process	192	57	0.0212
	GO:0000054	ribosomal subunit export from nucleus	14	10	0.0223
	GO:0031123	RNA 3'-end processing	116	39	0.0231
	GO:1902579	multi-organism localization	69	27	0.0233
	GO:0075733	intracellular transport of virus	55	23	0.0286
	GO:0006695	cholesterol biosynthetic process	59	24	0.0328
	GO:0016925	protein sumoylation	90	32	0.0388
t=24h
	GO:0048640	negative regulation of developmental growth	72	27	0.00493
	GO:0030178	negative regulation of Wnt signaling pathway	171	49	0.00641
	GO:1903749	positive regulation of establishment of protein localization to mitochondrion	107	35	0.00676
	GO:2001234	negative regulation of apoptotic signaling pathway	181	51	0.00694
	GO:0010631	epithelial cell migration	190	52	0.0141
	GO:0045665	negative regulation of neuron differentiation	166	47	0.0146
	GO:0006997	nucleus organization	139	40	0.0463
t=72h
	GO:0006413	translational initiation	186	132	2.94e-32
	GO:0006614	SRP-dependent cotranslational protein targeting to membrane	91	74	1.39e-23
	GO:0000184	nuclear-transcribed mRNA catabolic process, nonsense-mediated decay	119	85	2.29e-20
	GO:0019080	viral gene expression	180	112	1.49e-19
	GO:0006399	tRNA metabolic process	184	113	4.51e-19
	GO:0042273	ribosomal large subunit biogenesis	69	54	3.02e-15
	GO:0002181	cytoplasmic translation	71	53	2.43e-13
	GO:0140053	mitochondrial gene expression	136	82	1.21e-12
	GO:0043038	amino acid activation	54	43	3.08e-12
	GO:0042274	ribosomal small subunit biogenesis	70	51	4.99e-12
	GO:0006414	translational elongation	129	77	2.02e-11
	GO:0006415	translational termination	100	64	3.32e-11
	GO:0006261	DNA-dependent DNA replication	142	79	1.75e-09
	GO:1901796	regulation of signal transduction by p53 class mediator	166	87	1.07e-08
	GO:0009451	RNA modification	127	69	2.02e-07
	GO:0042255	ribosome assembly	61	39	4.58e-06
	GO:0031570	DNA integrity checkpoint	161	79	5.81e-06
	GO:0000387	spliceosomal snRNP assembly	38	28	6.72e-06
	GO:0007052	mitotic spindle organization	90	51	7.88e-06
	GO:0007062	sister chromatid cohesion	129	65	3.85e-05
	GO:0006289	nucleotide-excision repair	116	60	3.86e-05
	GO:0090671	telomerase RNA localization to Cajal body	19	17	4.63e-05
	GO:0090670	RNA localization to Cajal body	19	17	4.63e-05
	GO:0007093	mitotic cell cycle checkpoint	157	75	6.21e-05
	GO:0000070	mitotic sister chromatid segregation	136	67	7.36e-05
	GO:0000959	mitochondrial RNA metabolic process	35	25	0.000132
	GO:0006611	protein export from nucleus	171	79	0.000166
	GO:0006360	transcription from RNA polymerase I promoter	62	37	0.000168
	GO:0050657	nucleic acid transport	180	81	0.000462
	GO:0050658	RNA transport	180	81	0.000462
	GO:0000460	maturation of 5.8S rRNA	31	22	0.000989
	GO:0006353	DNA-templated transcription, termination	106	53	0.00104
	GO:0072655	establishment of protein localization to mitochondrion	183	81	0.00107
	GO:1904816	positive regulation of protein localization to chromosome, telomeric region	11	11	0.0012
	GO:0034502	protein localization to chromosome	73	40	0.00123
	GO:0071166	ribonucleoprotein complex localization	124	59	0.00208
	GO:0032392	DNA geometric change	82	43	0.00235
	GO:0000723	telomere maintenance	144	66	0.00264
	GO:1902749	regulation of cell cycle G2/M phase transition	196	84	0.0034
	GO:1990173	protein localization to nucleoplasm	10	10	0.0044
	GO:0006354	DNA-templated transcription, elongation	124	58	0.00509
	GO:0051081	nuclear envelope disassembly	47	28	0.00654
	GO:0071897	DNA biosynthetic process	193	82	0.00677
	GO:0007007	inner mitochondrial membrane organization	38	24	0.00773
	GO:0072350	tricarboxylic acid metabolic process	38	24	0.00773
	GO:0000469	cleavage involved in rRNA processing	23	17	0.00837
	GO:0051983	regulation of chromosome segregation	87	43	0.0174
	GO:0006302	double-strand break repair	192	80	0.0213
	GO:0046112	nucleobase biosynthetic process	18	14	0.0231
	GO:0098781	ncRNA transcription	102	48	0.0294
	GO:0042558	pteridine-containing compound metabolic process	31	20	0.0314
	GO:0043648	dicarboxylic acid metabolic process	89	43	0.0358
	GO:0070202	regulation of establishment of protein localization to chromosome	11	10	0.0364
	GO:1902570	protein localization to nucleolus	11	10	0.0364
	GO:0051054	positive regulation of DNA metabolic process	198	81	0.042
	GO:0050821	protein stabilization	137	60	0.0444
	GO:0022616	DNA strand elongation	25	17	0.0497
t=120h
	GO:0006413	translational initiation	187	137	1.46e-35
	GO:0006614	SRP-dependent cotranslational protein targeting to membrane	91	79	5.49e-29
	GO:0019080	viral gene expression	181	126	7.05e-29
	GO:0000184	nuclear-transcribed mRNA catabolic process, nonsense-mediated decay	119	91	2.57e-25
	GO:0006261	DNA-dependent DNA replication	141	99	1.02e-22
	GO:0006399	tRNA metabolic process	184	118	5.71e-22
	GO:0140053	mitochondrial gene expression	136	91	2.11e-18
	GO:0042273	ribosomal large subunit biogenesis	69	57	4.06e-18
	GO:0006414	translational elongation	129	86	3.99e-17
	GO:0006415	translational termination	100	72	5.28e-17
	GO:0002181	cytoplasmic translation	71	57	5.93e-17
	GO:0042274	ribosomal small subunit biogenesis	70	55	1.75e-15
	GO:0000723	telomere maintenance	143	85	2.31e-12
	GO:0007093	mitotic cell cycle checkpoint	156	90	4.44e-12
	GO:0000070	mitotic sister chromatid segregation	136	81	9.23e-12
	GO:0006323	DNA packaging	155	88	3.37e-11
	GO:0065004	protein-DNA complex assembly	190	102	4.28e-11
	GO:0031570	DNA integrity checkpoint	163	91	4.83e-11
	GO:0071897	DNA biosynthetic process	196	104	6.58e-11
	GO:0007062	sister chromatid cohesion	131	77	1.17e-10
	GO:0006353	DNA-templated transcription, termination	106	66	1.57e-10
	GO:0034502	protein localization to chromosome	72	50	3.24e-10
	GO:0007051	spindle organization	143	81	4.4e-10
	GO:0009451	RNA modification	129	75	5.46e-10
	GO:1901796	regulation of signal transduction by p53 class mediator	167	90	1.07e-09
	GO:0034728	nucleosome organization	127	73	2.48e-09
	GO:0006289	nucleotide-excision repair	116	68	4.1e-09
	GO:0051168	nuclear export	186	96	5.5e-09
	GO:0006333	chromatin assembly or disassembly	141	78	6.41e-09
	GO:0042255	ribosome assembly	61	43	7.3e-09
	GO:0050658	RNA transport	182	94	8.8e-09
	GO:0043038	amino acid activation	54	39	2.2e-08
	GO:0006302	double-strand break repair	194	97	4.61e-08
	GO:0090501	RNA phosphodiester bond hydrolysis	131	72	6.54e-08
	GO:0000387	spliceosomal snRNP assembly	38	30	1.27e-07
	GO:0071166	ribonucleoprotein complex localization	125	69	1.29e-07
	GO:0032392	DNA geometric change	83	51	2.12e-07
	GO:0031123	RNA 3'-end processing	119	65	8.32e-07
	GO:0007098	centrosome cycle	112	62	1.01e-06
	GO:0007052	mitotic spindle organization	89	52	1.88e-06
	GO:0090671	telomerase RNA localization to Cajal body	19	18	2.32e-06
	GO:0090672	telomerase RNA localization	19	18	2.32e-06
	GO:0006271	DNA strand elongation involved in DNA replication	18	17	8.01e-06
	GO:0051304	chromosome separation	71	43	1.16e-05
	GO:0006360	transcription from RNA polymerase I promoter	62	39	1.27e-05
	GO:2001020	regulation of response to DNA damage stimulus	157	77	1.56e-05
	GO:0051983	regulation of chromosome segregation	86	49	1.81e-05
	GO:0007077	mitotic nuclear envelope disassembly	43	30	2.04e-05
	GO:0000460	maturation of 5.8S rRNA	31	24	2.21e-05
	GO:0043486	histone exchange	46	31	4.21e-05
	GO:0031055	chromatin remodeling at centromere	36	26	6.38e-05
	GO:0061641	CENP-A containing chromatin organization	32	24	6.51e-05
	GO:0098781	ncRNA transcription	101	54	6.61e-05
	GO:0035195	gene silencing by miRNA	109	57	7.85e-05
	GO:0000959	mitochondrial RNA metabolic process	35	25	0.000169
	GO:0006362	transcription elongation from RNA polymerase I promoter	31	23	0.000179
	GO:0090329	regulation of DNA-dependent DNA replication	42	28	0.000291
	GO:0007007	inner mitochondrial membrane organization	38	26	0.000369
	GO:0010965	regulation of mitotic sister chromatid separation	49	31	0.000379
	GO:0097711	ciliary basal body-plasma membrane docking	95	50	0.000405
	GO:0031577	spindle checkpoint	36	25	0.000407
	GO:0000291	nuclear-transcribed mRNA catabolic process, exonucleolytic	34	24	0.000441
	GO:1902749	regulation of cell cycle G2/M phase transition	198	88	0.000469
	GO:1901976	regulation of cell cycle checkpoint	32	23	0.000469
	GO:0043928	exonucleolytic nuclear-transcribed mRNA catabolic process involved in deadenylation-dependent decay	32	23	0.000469
	GO:0000725	recombinational repair	101	52	0.000586
	GO:1903046	meiotic cell cycle process	160	74	0.000628
	GO:0016073	snRNA metabolic process	86	46	0.000665
	GO:0060968	regulation of gene silencing	104	53	0.000692
	GO:0000245	spliceosomal complex assembly	57	34	0.000757
	GO:0006284	base-excision repair	44	28	0.00125
	GO:0031571	mitotic G1 DNA damage checkpoint	70	39	0.00129
	GO:0006298	mismatch repair	32	22	0.00292
	GO:0008213	protein alkylation	169	75	0.00379
	GO:0072422	signal transduction involved in DNA damage checkpoint	65	36	0.00419
	GO:0072401	signal transduction involved in DNA integrity checkpoint	65	36	0.00419
	GO:0042769	DNA damage response, detection of DNA damage	37	24	0.00482
	GO:1990173	protein localization to nucleoplasm	10	10	0.00504
	GO:0010501	RNA secondary structure unwinding	42	26	0.00671
	GO:0044743	protein transmembrane import into intracellular organelle	42	26	0.00671
	GO:0008608	attachment of spindle microtubules to kinetochore	31	21	0.00736
	GO:0009124	nucleoside monophosphate biosynthetic process	92	46	0.00793
	GO:2001252	positive regulation of chromosome organization	147	66	0.00949
	GO:0035825	homologous recombination	45	27	0.0102
	GO:0051188	cofactor biosynthetic process	173	75	0.0109
	GO:0010212	response to ionizing radiation	142	64	0.0112
	GO:0009411	response to UV	126	58	0.0137
	GO:0036297	interstrand cross-link repair	51	29	0.0203
	GO:0045931	positive regulation of mitotic cell cycle	122	56	0.0218
	GO:0033108	mitochondrial respiratory chain complex assembly	95	46	0.0236
	GO:0051053	negative regulation of DNA metabolic process	117	54	0.0255
	GO:0006266	DNA ligation	24	17	0.0256
	GO:0032981	mitochondrial respiratory chain complex I assembly	64	34	0.027
	GO:0006383	transcription from RNA polymerase III promoter	54	30	0.027
	GO:0000018	regulation of DNA recombination	64	34	0.027
	GO:0046112	nucleobase biosynthetic process	18	14	0.0271
	GO:0006626	protein targeting to mitochondrion	143	63	0.0323
	GO:0051310	metaphase plate congression	52	29	0.0339
	GO:0016925	protein sumoylation	91	44	0.0379
	GO:0044766	multi-organism transport	70	36	0.0393
	GO:0071156	regulation of cell cycle arrest	105	49	0.0439
