## Supplementary Table 7 for "Identification of drugs for leukaemia differentiation therapy by network pharmacology"

### Sheet: Sheet1
UP-REGULATED Tfs, time = 4h
Number of Tfs in the combination	TF names	Score
1	IRF1	0.52969
2	IRF1, ELF4	0.77058
3	IRF1, ELF4, ID1	0.817139
4	IRF1, ELF4, ID1, BCL6	0.822537
5	IRF1, ELF4, ID1, BCL6, CEBPE	0.826586
6	IRF1, ELF4, ID1, BCL6, CEBPE, HIC1	0.82996
DOWN-REGULATED Tfs, time = 4h
Number of Tfs in the combination	TF names	Score
1	GATA2	0.647362
2	GATA2, MYC	0.938647
3	GATA2, MYC, TGIF1	0.962156
4	GATA2, MYC, TGIF1, MYB	0.979931
5	GATA2, MYC, TGIF1, MYB, NR2F2	0.995986
6	GATA2, MYC, TGIF1, MYB, NR2F2, EBF3	0.997133
7	GATA2, MYC, TGIF1, MYB, NR2F2, EBF3, ZEB2	0.99828
8	GATA2, MYC, TGIF1, MYB, NR2F2, EBF3, ZEB2, IRX3	0.998853
9	GATA2, MYC, TGIF1, MYB, NR2F2, EBF3, ZEB2, IRX3, HOXD13	0.999427
10	GATA2, MYC, TGIF1, MYB, NR2F2, EBF3, ZEB2, IRX3, HOXD13, BCL11A	1
UP-REGULATED Tfs, time = 72h
Number of Tfs in the combination	TF names	Score
1	STAT1	0.638
2	STAT1, MEF2C	0.848835
3	STAT1, MEF2C, FOXC1	0.989392
4	STAT1, MEF2C, FOXC1, EGR2	0.993181
5	STAT1, MEF2C, FOXC1, EGR2, DDX58	0.996211
6	STAT1, MEF2C, FOXC1, EGR2, DDX58, IFI16	0.997537
7	STAT1, MEF2C, FOXC1, EGR2, DDX58, IFI16, EGR3	0.998674
8	STAT1, MEF2C, FOXC1, EGR2, DDX58, IFI16, EGR3, TRIM22	0.999621
9	STAT1, MEF2C, FOXC1, EGR2, DDX58, IFI16, EGR3, TRIM22, BATF2	1
DOWN-REGULATED Tfs, time = 72h
Number of Tfs in the combination	TF names	Score
1	E2F5	0.934932
2	E2F5, NFE2	0.987309
3	E2F5, NFE2, WT1	0.990935
4	E2F5, NFE2, WT1, ZBTB16	0.994158
5	E2F5, NFE2, WT1, ZBTB16, CITED1	0.996172
6	E2F5, NFE2, WT1, ZBTB16, CITED1, TBL1X	0.997381
7	E2F5, NFE2, WT1, ZBTB16, CITED1, TBL1X, SOX18	0.997583
