## Supplementary Table 5 for "Identification of drugs for leukaemia differentiation therapy by network pharmacology"

### Sheet: Up-Regulated Processes
ID1
term.id	term.name	term.size	overlap.size	p.value
GO:0050881	musculoskeletal movement	41	5	0.004
GO:0050853	B cell receptor signaling pathway	47	5	0.00799
IRF1
term.id	term.name	term.size	overlap.size	p.value
GO:0034341	response to interferon-gamma	131	24	3.22e-10
GO:0051607	defense response to virus	187	23	4.36e-06
GO:0002474	antigen processing and presentation of peptide antigen via MHC class I	91	16	7.21e-06
GO:0050663	cytokine secretion	155	19	0.000118
GO:0034340	response to type I interferon	73	13	0.000184
GO:0002483	antigen processing and presentation of endogenous peptide antigen	7	5	0.000663
GO:0032611	interleukin-1 beta production	56	10	0.00562
GO:0042107	cytokine metabolic process	98	13	0.00614
GO:0002285	lymphocyte activation involved in immune response	132	15	0.00778
GO:1990266	neutrophil migration	74	11	0.0116
GO:0050670	regulation of lymphocyte proliferation	172	17	0.0122
GO:0045576	mast cell activation	49	9	0.014
GO:0050851	antigen receptor-mediated signaling pathway	200	18	0.0241
GO:0002291	T cell activation via T cell receptor contact with antigen bound to MHC molecule on antigen presenting cell	7	4	0.0395
GO:0042098	T cell proliferation	152	15	0.0437
ELF4
term.id	term.name	term.size	overlap.size	p.value
NA	NA	NA	NA	NA
GATA2
term.id	term.name	term.size	overlap.size	p.value
GO:0030595	leukocyte chemotaxis	154	19	0.00131
GO:0050670	regulation of lymphocyte proliferation	172	20	0.00173
GO:0034341	response to interferon-gamma	131	17	0.00249
GO:0030593	neutrophil chemotaxis	67	12	0.00304
GO:0042113	B cell activation	198	21	0.0042
GO:0050853	B cell receptor signaling pathway	47	10	0.00445
GO:0045576	mast cell activation	49	10	0.00667
GO:0007229	integrin-mediated signaling pathway	88	13	0.0106
GO:0002285	lymphocyte activation involved in immune response	132	16	0.0126
GO:0042098	T cell proliferation	152	17	0.0195
GO:0030225	macrophage differentiation	34	8	0.0214
GO:0045730	respiratory burst	25	7	0.0223
GO:0046634	regulation of alpha-beta T cell activation	68	11	0.0232
GO:0032611	interleukin-1 beta production	56	10	0.0236
GO:0050663	cytokine secretion	155	17	0.0253
GO:0042107	cytokine metabolic process	98	13	0.0352
GO:2000116	regulation of cysteine-type endopeptidase activity	195	19	0.0434
TGIF1
term.id	term.name	term.size	overlap.size	p.value
GO:0032612	interleukin-1 production	64	7	0.0366
MYC
term.id	term.name	term.size	overlap.size	p.value
GO:0045667	regulation of osteoblast differentiation	76	9	0.00256

### Sheet: Down-Regulated Processes
ID1
term.id	term.name	term.size	overlap.size	p.value
GO:0032845	negative regulation of homeostatic process	166	9	0.0212
GO:0045444	fat cell differentiation	171	9	0.0269
IRF1
term.id	term.name	term.size	overlap.size	p.value
GO:1903708	positive regulation of hemopoiesis	147	15	0.00453
GO:0045639	positive regulation of myeloid cell differentiation	73	10	0.0166
GO:0002573	myeloid leukocyte differentiation	164	15	0.0175
GO:0032845	negative regulation of homeostatic process	166	15	0.0203
ELF4
term.id	term.name	term.size	overlap.size	p.value
GO:0042274	ribosomal small subunit biogenesis	69	17	7.57e-09
GO:0042273	ribosomal large subunit biogenesis	68	14	7.93e-06
GO:0000466	maturation of 5.8S rRNA from tricistronic rRNA transcript (SSU-rRNA, 5.8S rRNA, LSU-rRNA)	19	8	3.81e-05
GO:0090070	positive regulation of ribosome biogenesis	6	5	0.000191
GO:0006360	transcription from RNA polymerase I promoter	62	12	0.000216
GO:0000469	cleavage involved in rRNA processing	23	8	0.000224
GO:0006399	tRNA metabolic process	178	19	0.00103
GO:1901796	regulation of signal transduction by p53 class mediator	165	17	0.00669
GO:1902570	protein localization to nucleolus	11	5	0.0131
GO:0010501	RNA secondary structure unwinding	42	8	0.034
GATA2
term.id	term.name	term.size	overlap.size	p.value
GO:0048640	negative regulation of developmental growth	73	16	7.26e-05
GO:0002573	myeloid leukocyte differentiation	164	22	0.00224
GO:0045444	fat cell differentiation	171	22	0.00457
GO:0021537	telencephalon development	197	23	0.0143
GO:1903708	positive regulation of hemopoiesis	147	19	0.021
GO:0045646	regulation of erythrocyte differentiation	38	9	0.039
TGIF1
term.id	term.name	term.size	overlap.size	p.value
GO:0009154	purine ribonucleotide catabolic process	28	5	0.0413
MYC
term.id	term.name	term.size	overlap.size	p.value
GO:0006399	tRNA metabolic process	178	32	4.41e-09
GO:0042273	ribosomal large subunit biogenesis	68	19	4.86e-08
GO:0042274	ribosomal small subunit biogenesis	69	19	6.45e-08
GO:0000466	maturation of 5.8S rRNA from tricistronic rRNA transcript (SSU-rRNA, 5.8S rRNA, LSU-rRNA)	19	9	4.92e-05
GO:0009451	RNA modification	125	21	9.8e-05
GO:0006360	transcription from RNA polymerase I promoter	62	14	0.000405
GO:2000234	positive regulation of rRNA processing	6	5	0.00155
GO:0009112	nucleobase metabolic process	37	10	0.00399
GO:1902570	protein localization to nucleolus	11	6	0.00428
GO:0000469	cleavage involved in rRNA processing	23	8	0.00529
GO:0006362	transcription elongation from RNA polymerase I promoter	31	9	0.00684
GO:0035461	vitamin transmembrane transport	8	5	0.0135
GO:0000479	endonucleolytic cleavage of tricistronic rRNA transcript (SSU-rRNA, 5.8S rRNA, LSU-rRNA)	13	6	0.0148
GO:0009130	pyrimidine nucleoside monophosphate biosynthetic process	14	6	0.025
