## Supplementary Table 6 for "Identification of drugs for leukaemia differentiation therapy by network pharmacology"

### Sheet: Up-Regulated Processes
MEF2C
term.id	term.name	term.size	overlap.size	p.value
GO:0071219	cellular response to molecule of bacterial origin	153	35	7.37e-08
GO:0002431	Fc receptor mediated stimulatory signaling pathway	74	23	2.65e-07
GO:0050731	positive regulation of peptidyl-tyrosine phosphorylation	136	31	1.09e-06
GO:1903039	positive regulation of leukocyte cell-cell adhesion	185	37	1.24e-06
GO:0038094	Fc-gamma receptor signaling pathway	73	22	1.31e-06
GO:0002433	immune response-regulating cell surface receptor signaling pathway involved in phagocytosis	69	21	2.64e-06
GO:0002573	myeloid leukocyte differentiation	166	33	1.25e-05
GO:0030168	platelet activation	136	29	2.01e-05
GO:0034341	response to interferon-gamma	131	28	3.44e-05
GO:0097529	myeloid leukocyte migration	135	28	6.87e-05
GO:0030595	leukocyte chemotaxis	162	31	9.21e-05
GO:0030217	T cell differentiation	198	35	0.000102
GO:0046578	regulation of Ras protein signal transduction	189	34	0.000102
GO:0071706	tumor necrosis factor superfamily cytokine production	98	23	0.000107
GO:0050663	cytokine secretion	163	31	0.000107
GO:0046634	regulation of alpha-beta T cell activation	70	19	0.000131
GO:0008360	regulation of cell shape	131	27	0.000139
GO:0050853	B cell receptor signaling pathway	45	15	0.000163
GO:1902107	positive regulation of leukocyte differentiation	118	25	0.000243
GO:0016358	dendrite development	179	32	0.000295
GO:0045637	regulation of myeloid cell differentiation	198	34	0.000329
GO:0001959	regulation of cytokine-mediated signaling pathway	137	27	0.000368
GO:2000116	regulation of cysteine-type endopeptidase activity	199	34	0.000373
GO:2000106	regulation of leukocyte apoptotic process	68	18	0.000443
GO:0045619	regulation of lymphocyte differentiation	133	25	0.00266
GO:0042116	macrophage activation	55	15	0.00306
GO:0002699	positive regulation of immune effector process	152	27	0.00319
GO:0048010	vascular endothelial growth factor receptor signaling pathway	85	19	0.00348
GO:0010950	positive regulation of endopeptidase activity	130	24	0.00605
GO:0002224	toll-like receptor signaling pathway	114	22	0.00736
GO:0048167	regulation of synaptic plasticity	123	23	0.00777
GO:0030593	neutrophil chemotaxis	67	16	0.0093
GO:0050714	positive regulation of protein secretion	192	30	0.0132
GO:0070665	positive regulation of leukocyte proliferation	118	22	0.0133
GO:0051147	regulation of muscle cell differentiation	147	25	0.0174
GO:0070374	positive regulation of ERK1 and ERK2 cascade	138	24	0.0178
GO:0010883	regulation of lipid storage	35	11	0.0179
GO:0032633	interleukin-4 production	29	10	0.0183
GO:0007611	learning or memory	187	29	0.0219
GO:0002886	regulation of myeloid leukocyte mediated immunity	36	11	0.0242
GO:0007229	integrin-mediated signaling pathway	88	18	0.0247
GO:0032743	positive regulation of interleukin-2 production	30	10	0.0258
GO:0042035	regulation of cytokine biosynthetic process	89	18	0.0291
GO:0045576	mast cell activation	51	13	0.0349
GO:0038179	neurotrophin signaling pathway	25	9	0.0352
GO:0007266	Rho protein signal transduction	154	25	0.0401
GO:0032635	interleukin-6 production	100	19	0.0431
FOXC1
term.id	term.name	term.size	overlap.size	p.value
GO:0010810	regulation of cell-substrate adhesion	156	36	1.32e-06
GO:0043112	receptor metabolic process	143	34	1.71e-06
GO:0035966	response to topologically incorrect protein	183	39	3.04e-06
GO:0006826	iron ion transport	54	17	0.000409
GO:0007160	cell-matrix adhesion	171	33	0.000669
GO:0071456	cellular response to hypoxia	181	34	0.000865
GO:0034329	cell junction assembly	174	33	0.00102
GO:0048010	vascular endothelial growth factor receptor signaling pathway	85	21	0.00151
GO:0060485	mesenchyme development	195	35	0.00181
GO:0008360	regulation of cell shape	131	27	0.00207
GO:0051651	maintenance of location in cell	74	19	0.00271
GO:0016482	cytosolic transport	133	27	0.00283
GO:0060840	artery development	65	17	0.00745
GO:0008154	actin polymerization or depolymerization	166	30	0.00943
GO:0034446	substrate adhesion-dependent cell spreading	73	18	0.00964
GO:0033572	transferrin transport	35	12	0.0097
GO:0036503	ERAD pathway	89	20	0.0134
GO:0051701	interaction with host	187	32	0.0151
GO:0016358	dendrite development	179	31	0.0163
GO:0035567	non-canonical Wnt signaling pathway	130	25	0.0191
GO:0002576	platelet degranulation	107	22	0.0216
GO:0006888	ER to Golgi vesicle-mediated transport	173	30	0.0222
GO:0034332	adherens junction organization	100	21	0.0243
GO:0038093	Fc receptor signaling pathway	176	30	0.0315
GO:0043618	regulation of transcription from RNA polymerase II promoter in response to stress	110	22	0.0343
GO:0045765	regulation of angiogenesis	195	32	0.0367
GO:0006892	post-Golgi vesicle-mediated transport	88	19	0.0418
GO:0097191	extrinsic apoptotic signaling pathway	188	31	0.045
STAT1
term.id	term.name	term.size	overlap.size	p.value
GO:0034340	response to type I interferon	81	37	1.06e-14
GO:0051607	defense response to virus	200	57	3.47e-12
GO:0007030	Golgi organization	102	34	1.48e-08
GO:0060333	interferon-gamma-mediated signaling pathway	78	29	2.41e-08
GO:0060759	regulation of response to cytokine stimulus	145	41	4.32e-08
GO:0038093	Fc receptor signaling pathway	176	45	1.91e-07
GO:0032606	type I interferon production	112	34	2.72e-07
GO:0043620	regulation of DNA-templated transcription in response to stress	115	34	6.02e-07
GO:0016482	cytosolic transport	133	37	6.86e-07
GO:0042787	protein ubiquitination involved in ubiquitin-dependent protein catabolic process	199	47	1.33e-06
GO:0061418	regulation of transcription from RNA polymerase II promoter in response to hypoxia	76	26	2.32e-06
GO:0033209	tumor necrosis factor-mediated signaling pathway	155	38	1.95e-05
GO:0002223	stimulatory C-type lectin receptor signaling pathway	110	30	5.31e-05
GO:0002221	pattern recognition receptor signaling pathway	154	37	5.42e-05
GO:0007034	vacuolar transport	108	29	0.000132
GO:0007033	vacuole organization	142	34	0.000216
GO:0042108	positive regulation of cytokine biosynthetic process	56	19	0.000472
GO:0006891	intra-Golgi vesicle-mediated transport	47	17	0.000716
GO:0043903	regulation of symbiosis, encompassing mutualism through parasitism	191	40	0.000813
GO:0035567	non-canonical Wnt signaling pathway	130	31	0.000865
GO:0043330	response to exogenous dsRNA	39	15	0.00141
GO:0007032	endosome organization	71	21	0.00152
GO:0097696	STAT cascade	140	32	0.00156
GO:0048525	negative regulation of viral process	77	22	0.0016
GO:0051092	positive regulation of NF-kappaB transcription factor activity	121	29	0.00182
GO:1903364	positive regulation of cellular protein catabolic process	190	39	0.00194
GO:0035966	response to topologically incorrect protein	183	38	0.00197
GO:0043112	receptor metabolic process	143	32	0.00257
GO:1902275	regulation of chromatin organization	145	32	0.00355
GO:0006888	ER to Golgi vesicle-mediated transport	173	36	0.0036
GO:1901532	regulation of hematopoietic progenitor cell differentiation	87	23	0.00404
GO:0043123	positive regulation of I-kappaB kinase/NF-kappaB signaling	167	35	0.00421
GO:0016241	regulation of macroautophagy	154	33	0.00491
GO:0050852	T cell receptor signaling pathway	155	33	0.0057
GO:0032722	positive regulation of chemokine production	43	15	0.00598
GO:0072665	protein localization to vacuole	38	14	0.00609
GO:0038061	NIK/NF-kappaB signaling	115	27	0.00656
GO:0045071	negative regulation of viral genome replication	49	16	0.00759
GO:1902036	regulation of hematopoietic stem cell differentiation	79	21	0.0102
GO:0072583	clathrin-dependent endocytosis	56	17	0.0117
GO:0070423	nucleotide-binding oligomerization domain containing signaling pathway	36	13	0.0179
GO:0006892	post-Golgi vesicle-mediated transport	88	22	0.0181
GO:0030968	endoplasmic reticulum unfolded protein response	123	27	0.0251
GO:0042590	antigen processing and presentation of exogenous peptide antigen via MHC class I	72	19	0.0321
GO:0045056	transcytosis	15	8	0.0346
NFE2
term.id	term.name	term.size	overlap.size	p.value
GO:0006888	ER to Golgi vesicle-mediated transport	173	19	0.000182
GO:0035967	cellular response to topologically incorrect protein	146	16	0.00194
GO:0048194	Golgi vesicle budding	72	11	0.00371
GO:0006903	vesicle targeting	79	11	0.00944
GO:0043620	regulation of DNA-templated transcription in response to stress	115	13	0.0142
GO:0007034	vacuolar transport	108	12	0.0378
E2F5
term.id	term.name	term.size	overlap.size	p.value
GO:0043620	regulation of DNA-templated transcription in response to stress	115	38	8.3e-07
GO:0061418	regulation of transcription from RNA polymerase II promoter in response to hypoxia	76	28	1.13e-05
GO:0050851	antigen receptor-mediated signaling pathway	193	49	5.96e-05
GO:0038095	Fc-epsilon receptor signaling pathway	117	35	7.61e-05
GO:0006695	cholesterol biosynthetic process	59	22	0.000398
GO:0033209	tumor necrosis factor-mediated signaling pathway	155	40	0.000716
GO:0035567	non-canonical Wnt signaling pathway	130	35	0.00133
GO:0042787	protein ubiquitination involved in ubiquitin-dependent protein catabolic process	199	46	0.00295
GO:1903052	positive regulation of proteolysis involved in cellular protein catabolic process	175	42	0.00301
GO:0090090	negative regulation of canonical Wnt signaling pathway	141	34	0.0275
GO:2000736	regulation of stem cell differentiation	107	28	0.0321
GO:0008360	regulation of cell shape	131	32	0.0373
WT1
term.id	term.name	term.size	overlap.size	p.value
GO:0090183	regulation of kidney development	38	5	2.23e-05
GO:0072215	regulation of metanephros development	16	4	4.09e-05
GO:0035850	epithelial cell differentiation involved in kidney development	34	4	0.00101
GO:0072009	nephron epithelium development	84	5	0.00127
GO:0060541	respiratory system development	164	6	0.00176
GO:0002573	myeloid leukocyte differentiation	166	6	0.00189
GO:0060231	mesenchymal to epithelial transition	14	3	0.00388
GO:0045637	regulation of myeloid cell differentiation	198	6	0.00525
GO:0071695	anatomical structure maturation	128	5	0.0101
GO:2000177	regulation of neural precursor cell proliferation	63	4	0.0124
GO:0002053	positive regulation of mesenchymal cell proliferation	21	3	0.014
GO:1905332	positive regulation of morphogenesis of an epithelium	22	3	0.0162
GO:0030324	lung development	141	5	0.0162
GO:0003338	metanephros morphogenesis	23	3	0.0186
GO:0048145	regulation of fibroblast proliferation	71	4	0.02
GO:0006775	fat-soluble vitamin metabolic process	28	3	0.0342
GO:0048384	retinoic acid receptor signaling pathway	28	3	0.0342

### Sheet: Down-Regulated Processes
MEF2C
term.id	term.name	term.size	overlap.size	p.value
GO:0034969	histone arginine methylation	11	5	0.0487
FOXC1
term.id	term.name	term.size	overlap.size	p.value
GO:0006413	translational initiation	185	43	3.09e-08
GO:0002181	cytoplasmic translation	69	20	0.000193
GO:0045047	protein targeting to ER	100	23	0.00213
GO:0006614	SRP-dependent cotranslational protein targeting to membrane	91	21	0.00591
GO:0000184	nuclear-transcribed mRNA catabolic process, nonsense-mediated decay	118	24	0.0126
GO:0045040	protein import into mitochondrial outer membrane	6	5	0.0296
GO:1904872	regulation of telomerase RNA localization to Cajal body	18	8	0.048
STAT1
term.id	term.name	term.size	overlap.size	p.value
GO:0006399	tRNA metabolic process	178	75	7.42e-20
GO:0043038	amino acid activation	53	33	4.83e-14
GO:0140053	mitochondrial gene expression	135	53	7.05e-12
GO:0006415	translational termination	100	42	3.42e-10
GO:0070125	mitochondrial translational elongation	84	36	9e-09
GO:0006405	RNA export from nucleus	132	46	6.43e-08
GO:0071166	ribonucleoprotein complex localization	124	44	8.68e-08
GO:0006413	translational initiation	185	57	8.72e-08
GO:1901796	regulation of signal transduction by p53 class mediator	166	53	9.49e-08
GO:0006289	nucleotide-excision repair	116	41	4.59e-07
GO:1904872	regulation of telomerase RNA localization to Cajal body	18	14	9.36e-07
GO:0042274	ribosomal small subunit biogenesis	69	29	1.91e-06
GO:0006360	transcription from RNA polymerase I promoter	62	27	2.8e-06
GO:0006353	DNA-templated transcription, termination	106	37	5.16e-06
GO:0006354	DNA-templated transcription, elongation	124	40	1.62e-05
GO:1904816	positive regulation of protein localization to chromosome, telomeric region	11	10	2.01e-05
GO:0000460	maturation of 5.8S rRNA	30	17	2.29e-05
GO:0042273	ribosomal large subunit biogenesis	68	27	3.19e-05
GO:0006278	RNA-dependent DNA biosynthetic process	69	27	4.62e-05
GO:0000387	spliceosomal snRNP assembly	38	19	4.91e-05
GO:0010833	telomere maintenance via telomere lengthening	78	29	5.43e-05
GO:1904871	positive regulation of protein localization to Cajal body	8	8	0.000132
GO:0097711	ciliary basal body-plasma membrane docking	95	32	0.000161
GO:0010501	RNA secondary structure unwinding	44	20	0.000162
GO:0006101	citrate metabolic process	31	16	0.000363
GO:0090501	RNA phosphodiester bond hydrolysis	128	38	0.000446
GO:0000959	mitochondrial RNA metabolic process	35	17	0.000467
GO:0030397	membrane disassembly	47	20	0.000616
GO:0031123	RNA 3'-end processing	116	35	0.000866
GO:0009408	response to heat	152	42	0.000932
GO:1904851	positive regulation of establishment of protein localization to telomere	9	8	0.00106
GO:2000232	regulation of rRNA processing	7	7	0.00106
GO:1902579	multi-organism localization	70	25	0.0012
GO:0009451	RNA modification	124	36	0.00168
GO:0031570	DNA integrity checkpoint	161	42	0.00488
GO:0006473	protein acetylation	164	42	0.00815
GO:0006189	'de novo' IMP biosynthetic process	6	6	0.00844
GO:0002181	cytoplasmic translation	69	23	0.0131
GO:1902749	regulation of cell cycle G2/M phase transition	196	47	0.0155
GO:0070585	protein localization to mitochondrion	185	45	0.0163
GO:0009303	rRNA transcription	32	14	0.0258
GO:0009112	nucleobase metabolic process	36	15	0.026
GO:0032392	DNA geometric change	82	25	0.0312
GO:0009081	branched-chain amino acid metabolic process	22	11	0.0481
NFE2
term.id	term.name	term.size	overlap.size	p.value
GO:0006415	translational termination	100	28	9.01e-13
GO:0006414	translational elongation	129	31	2.65e-12
GO:0070125	mitochondrial translational elongation	84	25	7.17e-12
GO:0006399	tRNA metabolic process	178	31	2.63e-08
GO:0043039	tRNA aminoacylation	52	15	4.22e-06
GO:0006120	mitochondrial electron transport, NADH to ubiquinone	52	13	0.000334
GO:0006626	protein targeting to mitochondrion	142	19	0.0161
GO:0070585	protein localization to mitochondrion	185	22	0.022
GO:0097031	mitochondrial respiratory chain complex I biogenesis	64	12	0.0258
GO:0010257	NADH dehydrogenase complex assembly	64	12	0.0258
GO:0060071	Wnt signaling pathway, planar cell polarity pathway	98	15	0.029
E2F5
term.id	term.name	term.size	overlap.size	p.value
GO:0006413	translational initiation	185	122	5.66e-43
GO:0006614	SRP-dependent cotranslational protein targeting to membrane	91	72	5.59e-33
GO:0000184	nuclear-transcribed mRNA catabolic process, nonsense-mediated decay	118	82	1.05e-30
GO:0019080	viral gene expression	180	105	1.01e-29
GO:0006399	tRNA metabolic process	178	102	6.67e-28
GO:0006415	translational termination	100	62	1.14e-18
GO:0042273	ribosomal large subunit biogenesis	68	49	1.23e-18
GO:0140053	mitochondrial gene expression	135	74	4.28e-18
GO:0006414	translational elongation	129	70	1.12e-16
GO:0002181	cytoplasmic translation	69	46	3.39e-15
GO:0043038	amino acid activation	53	39	6.01e-15
GO:0042274	ribosomal small subunit biogenesis	69	44	2.4e-13
GO:1901796	regulation of signal transduction by p53 class mediator	166	77	2.44e-13
GO:0006261	DNA-dependent DNA replication	141	64	3.25e-10
GO:0000070	mitotic sister chromatid segregation	135	62	4.05e-10
GO:0006289	nucleotide-excision repair	116	54	7.44e-09
GO:0006400	tRNA modification	68	38	1.09e-08
GO:0000723	telomere maintenance	144	61	4.58e-08
GO:0090672	telomerase RNA localization	19	17	7.88e-08
GO:0090685	RNA localization to nucleus	19	17	7.88e-08
GO:0006360	transcription from RNA polymerase I promoter	62	34	2.89e-07
GO:0071897	DNA biosynthetic process	193	73	3.23e-07
GO:0007093	mitotic cell cycle checkpoint	157	63	3.41e-07
GO:0042255	ribosome assembly	61	33	8.72e-07
GO:0006611	protein export from nucleus	171	66	9.02e-07
GO:0050657	nucleic acid transport	179	68	1.1e-06
GO:0050658	RNA transport	179	68	1.1e-06
GO:0031570	DNA integrity checkpoint	161	63	1.16e-06
GO:0000460	maturation of 5.8S rRNA	30	21	1.93e-06
GO:1902749	regulation of cell cycle G2/M phase transition	196	72	1.97e-06
GO:0090501	RNA phosphodiester bond hydrolysis	128	53	2.52e-06
GO:0000387	spliceosomal snRNP assembly	38	24	3.03e-06
GO:0006353	DNA-templated transcription, termination	106	46	5.13e-06
GO:0007052	mitotic spindle organization	90	41	6.56e-06
GO:0007062	sister chromatid cohesion	129	52	1.1e-05
GO:0032392	DNA geometric change	82	38	1.37e-05
GO:0000959	mitochondrial RNA metabolic process	35	22	1.69e-05
GO:0051054	positive regulation of DNA metabolic process	197	70	1.69e-05
GO:1904816	positive regulation of protein localization to chromosome, telomeric region	11	11	1.77e-05
GO:0010965	regulation of mitotic sister chromatid separation	49	27	2.01e-05
GO:0006354	DNA-templated transcription, elongation	124	50	2.14e-05
GO:0071166	ribonucleoprotein complex localization	124	50	2.14e-05
GO:0070585	protein localization to mitochondrion	185	65	9.42e-05
GO:0046112	nucleobase biosynthetic process	18	14	0.000158
GO:2000816	negative regulation of mitotic sister chromatid separation	33	20	0.000198
GO:1903405	protein localization to nuclear body	9	9	0.000524
GO:1904851	positive regulation of establishment of protein localization to telomere	9	9	0.000524
GO:0051438	regulation of ubiquitin-protein transferase activity	118	45	0.00079
GO:0051081	nuclear envelope disassembly	47	24	0.000899
GO:0010501	RNA secondary structure unwinding	44	23	0.000907
GO:0071174	mitotic spindle checkpoint	30	18	0.00109
GO:0022616	DNA strand elongation	25	16	0.00137
GO:0007098	centrosome cycle	111	42	0.00244
GO:0042769	DNA damage response, detection of DNA damage	37	20	0.00257
GO:0031123	RNA 3'-end processing	116	43	0.00348
GO:0065004	protein-DNA complex assembly	190	62	0.0036
GO:0009303	rRNA transcription	32	18	0.00408
GO:0006323	DNA packaging	152	52	0.00511
GO:0050821	protein stabilization	137	48	0.00578
GO:0042558	pteridine-containing compound metabolic process	31	17	0.0126
GO:0006296	nucleotide-excision repair, DNA incision, 5'-to lesion	37	19	0.013
GO:2000232	regulation of rRNA processing	7	7	0.0155
GO:0070525	tRNA threonylcarbamoyladenosine metabolic process	13	10	0.0159
GO:0007007	inner mitochondrial membrane organization	23	14	0.0166
GO:1902570	protein localization to nucleolus	11	9	0.0201
GO:1901605	alpha-amino acid metabolic process	191	60	0.0203
GO:1901976	regulation of cell cycle checkpoint	32	17	0.0223
GO:0006298	mismatch repair	32	17	0.0223
GO:2001020	regulation of response to DNA damage stimulus	155	51	0.0224
GO:0009124	nucleoside monophosphate biosynthetic process	75	30	0.0225
GO:0006302	double-strand break repair	192	60	0.0244
GO:0060968	regulation of gene silencing	105	38	0.0263
GO:0006220	pyrimidine nucleotide metabolic process	45	21	0.0293
GO:0006450	regulation of translational fidelity	16	11	0.0308
GO:0044743	protein transmembrane import into intracellular organelle	42	20	0.0322
GO:0097711	ciliary basal body-plasma membrane docking	95	35	0.0367
WT1
term.id	term.name	term.size	overlap.size	p.value
GO:0001657	ureteric bud development	75	7	1.08e-07
GO:0072216	positive regulation of metanephros development	11	4	4.91e-06
GO:0007569	cell aging	84	6	1.44e-05
GO:0043523	regulation of neuron apoptotic process	173	7	3.92e-05
GO:0001658	branching involved in ureteric bud morphogenesis	42	4	0.0016
GO:0010332	response to gamma radiation	51	4	0.00353
GO:0042542	response to hydrogen peroxide	117	5	0.00358
GO:0043524	negative regulation of neuron apoptotic process	119	5	0.00389
GO:0009411	response to UV	124	5	0.00477
GO:2000045	regulation of G1/S transition of mitotic cell cycle	133	5	0.00672
GO:0034644	cellular response to UV	69	4	0.0119
GO:2001235	positive regulation of apoptotic signaling pathway	160	5	0.0166
GO:1905477	positive regulation of protein localization to membrane	76	4	0.0175
GO:1900740	positive regulation of protein insertion into mitochondrial membrane involved in apoptotic signaling pathway	29	3	0.0309
GO:0008630	intrinsic apoptotic signaling pathway in response to DNA damage	94	4	0.0407
GO:0030217	T cell differentiation	198	5	0.0463
GO:0048863	stem cell differentiation	200	5	0.0485
GO:0072284	metanephric S-shaped body morphogenesis	5	2	0.0489
GO:1904751	positive regulation of protein localization to nucleolus	5	2	0.0489
